# RIL-StEp: epistasis analysis of recombinant inbred lines (RILs) reveals candidate interacting genes that control rice seed hull color

**DOI:** 10.1101/2020.06.09.141697

**Authors:** Toshiyuki Sakai, Akira Abe, Motoki Shimizu, Ryohei Terauchi

## Abstract

Studying epistatic gene interactions is important in understanding genetic architecture of complex traits in organisms. However, due to an enormous number of gene combinations to be analyzed, detection of epistatic gene-gene interactions has been computationally demanding. Here, we show a simple approach RIL-StEp, specialized to Recombinant Inbred Lines (RILs), to study epistasis using single nucleotide polymorphisms (SNPs) information of the genome. We applied the method to reveal epistasis affecting rice seed hull color phenotype, and successfully identified gene pairs that presumably control seed hull color. This method has a potential to enhancing our understanding of genetic architecture of various traits.
