## Supplemental Table 1 for "RIL-StEp: epistasis analysis of recombinant inbred lines (RILs) reveals candidate interacting genes that control rice seed hull color"

### Sheet: Table S2
Table S1. Phenotypic values of seed hull color
Line	phenotype value
Hitomebore	194859
KALUHEENATI	58105.4
N09_001	173736
N09_002	172591
N09_003	196344
N09_004	180696
N09_005	138269
N09_006	119279
N09_007	190264
N09_008	84398.3
N09_009	127569
N09_010	181423
N09_011	112087
N09_012	186896
N09_013	81474.9
N09_014	142630
N09_015	171320
N09_016	186385
N09_017	125117
N09_018	155872
N09_019	134395
N09_020	176399
N09_021	145193
N09_022	130218
N09_023	174277
N09_025	198204
N09_026	182058
N09_027	190141
N09_028	156889
N09_029	165073
N09_030	103366
N09_031	115593
N09_032	184443
N09_033	116602
N09_034	174434
N09_035	180262
N09_036	152773
N09_037	118333
N09_038	165169
N09_039	71963.7
N09_040	165971
N09_041	56358.4
N09_042	181109
N09_043	158941
N09_044	180906
N09_045	184844
N09_046	100492
N09_047	69330.2
N09_048	129497
N09_049	181480
N09_050	183823
N09_051	184071
N09_052	162170
N09_053	129536
N09_054	170191
N09_055	120098
N09_056	168352
N09_057	162372
N09_058	148703
N09_059	195548
N09_060	191106
N09_061	95839.6
N09_062	192058
N09_063	186829
N09_064	76300.9
N09_065	91358.4
N09_066	146328
N09_067	96436.7
N09_068	198538
N09_069	188899
N09_070	177035
N09_071	97808.9
N09_072	100860
N09_073	119456
N09_074	80429.8
N09_075	155007
N09_076	103940
N09_077	207179
N09_078	100396
N09_079	185016
N09_080	93781.8
N09_081	174390
N09_082	78630.4
N09_083	67367.8
N09_084	118970
N09_085	180244
N09_086	158617
N09_087	179755
N09_088	156242
N09_090	180604
N09_091	178954
N09_092	191513
N09_093	153126
N09_094	160650
N09_095	193029
N09_096	202076
N09_097	192772
N09_098	187744
N09_099	106312
N09_100	185286
N09_101	154780
N09_102	141014
N09_103	138701
N09_104	187924
N09_106	160497
N09_107	141211
N09_108	134836
N09_109	200107
N09_110	184739
N09_111	140258
N09_113	182522
N09_114	165180
N09_115	182416
N09_116	167842
N09_117	112402
N09_118	144984
N09_119	179470
N09_120	145603
N09_121	86695.1
N09_122	165130
N09_123	178803
N09_124	137700
N09_125	160533
N09_126	182215
N09_127	201114
N09_128	134477
N09_129	125493
N09_130	202970
N09_131	185047
N09_132	156916
N09_133	172718
N09_134	78255.8
N09_135	173690
N09_136	185300
N09_137	187388
N09_138	146506
N09_139	79713.1
N09_140	185629
N09_141	91764.8
N09_142	180168
N09_143	172896
N09_144	122691
N09_145	151323
N09_146	186493
N09_147	176959
N09_148	138684
N09_149	117027
N09_151	194174
N09_152	150766
N09_153	176350
N09_154	107792
N09_155	168136
N09_156	189911
N09_157	187867
N09_158	137207
N09_159	154845
N09_160	134112
N09_161	169834
N09_162	156291
N09_163	122757
N09_164	116972
N09_165	149332
N09_166	177007
N09_167	93797.3
N09_168	133457
N09_169	139340
N09_170	99328
N09_171	170919
N09_172	176599
N09_173	184006
N09_174	190805
N09_175	172862
N09_176	176844
N09_177	173597
N09_179	71797.3
N09_180	140102
N09_181	97262.8
N09_182	96683.3
N09_183	121589
N09_184	101279
N09_185	111333
N09_186	179255
N09_187	188358
N09_188	175877
N09_189	159615
N09_190	188805
N09_191	149255
N09_192	168721
N09_193	141122
N09_195	57506.2
N09_196	187788
N09_197	182313
N09_198	126935
N09_200	70640.6
N09_201	197513
N09_202	142171
N09_203	126957
N09_204	155056
N09_205	128373
N09_206	140210
N09_207	142589
N09_208	159009
N09_209	161890
N09_210	161570
N09_212	194897
N09_213	106970
N09_215	124725
N09_216	181718
N09_217	186571
N09_218	154449
N09_219	66979.1
N09_220	168493
N09_221	197578
N09_222	192743
N09_223	183144
N09_225	176679
N09_226	161756
N09_227	184232
N09_228	117827
N09_229	192386
N09_230	190287
N09_231	199457
N09_234	181198
N09_235	115808
N09_236	196145
N09_237	118669
N09_238	135552
N09_239	106650
N09_241	129619
N09_242	180828
N09_243	103932
N09_245	129580
N09_246	178976
N09_247	149879
N09_248	74646.1
N09_249	190184
N09_250	148122
