## Supplemental Table 2 for "RIL-StEp: epistasis analysis of recombinant inbred lines (RILs) reveals candidate interacting genes that control rice seed hull color"

### Sheet: Table S3
Table S2 Results of GWAS analysis using GWASpoly. All columns are following output format of GWASpoly.
index	Trait	Model	Threshold	Marker	Chrom	Position	Ref	Alt	Score	Effect
23501	color	additive	6.07	23501	chr04	22460373	0	1	6.52	-15856.8
23502	color	additive	6.07	23502	chr04	22465329	0	1	6.52	-15856.8
23509	color	additive	6.07	23509	chr04	22508428	0	1	6.08	-15270.3
23510	color	additive	6.07	23510	chr04	22516607	0	1	6.77	-16106.7
23511	color	additive	6.07	23511	chr04	22528590	0	1	6.52	-15856.8
23512	color	additive	6.07	23512	chr04	22533470	0	1	6.52	-15856.8
23513	color	additive	6.07	23513	chr04	22538326	0	1	6.67	-15972.8
23514	color	additive	6.07	23514	chr04	22542645	0	1	6.52	-15856.8
23532	color	additive	6.07	23532	chr04	22621977	0	1	6.49	-15447.4
23533	color	additive	6.07	23533	chr04	22626289	0	1	6.49	-15447.4
23534	color	additive	6.07	23534	chr04	22630171	0	1	6.49	-15447.4
23535	color	additive	6.07	23535	chr04	22635066	0	1	6.19	-14918.5
23541	color	additive	6.07	23541	chr04	22713518	0	1	6.21	-15009.2
23544	color	additive	6.07	23544	chr04	22747470	0	1	6.9	-15545.2
23545	color	additive	6.07	23545	chr04	22748288	0	1	6.9	-15545.2
23546	color	additive	6.07	23546	chr04	22760157	0	1	6.68	-15361.6
23547	color	additive	6.07	23547	chr04	22760224	0	1	6.68	-15361.6
23548	color	additive	6.07	23548	chr04	22793584	0	1	6.68	-15361.6
23549	color	additive	6.07	23549	chr04	22796862	0	1	6.68	-15361.6
23550	color	additive	6.07	23550	chr04	22801684	0	1	6.68	-15361.6
23563	color	additive	6.07	23563	chr04	22866829	0	1	6.68	-15361.6
23580	color	additive	6.07	23580	chr04	22948395	0	1	6.87	-16030.8
23581	color	additive	6.07	23581	chr04	22953262	0	1	6.87	-16030.8
23582	color	additive	6.07	23582	chr04	22957553	0	1	6.27	-15093.5
23583	color	additive	6.07	23583	chr04	22961741	0	1	6.27	-15093.5
23584	color	additive	6.07	23584	chr04	22965196	0	1	6.27	-15093.5
23585	color	additive	6.07	23585	chr04	22969123	0	1	6.27	-15093.5
23586	color	additive	6.07	23586	chr04	22972274	0	1	6.27	-15093.5
23587	color	additive	6.07	23587	chr04	22975217	0	1	6.47	-15249.1
23588	color	additive	6.07	23588	chr04	22992965	0	1	7.77	-16904.9
23589	color	additive	6.07	23589	chr04	22997938	0	1	7.77	-16904.9
23590	color	additive	6.07	23590	chr04	23002858	0	1	7.77	-16904.9
23591	color	additive	6.07	23591	chr04	23015090	0	1	7.56	-16782.8
23592	color	additive	6.07	23592	chr04	23020004	0	1	7.56	-16782.8
23593	color	additive	6.07	23593	chr04	23024796	0	1	7.56	-16782.8
23594	color	additive	6.07	23594	chr04	23029777	0	1	6.6	-15680.6
23595	color	additive	6.07	23595	chr04	23034736	0	1	6.6	-15680.6
23596	color	additive	6.07	23596	chr04	23044116	0	1	7.73	-17237.4
23597	color	additive	6.07	23597	chr04	23048862	0	1	7.73	-17237.4
23598	color	additive	6.07	23598	chr04	23052815	0	1	7.73	-17237.4
23599	color	additive	6.07	23599	chr04	23057801	0	1	7.73	-17237.4
23600	color	additive	6.07	23600	chr04	23062615	0	1	7.73	-17237.4
23601	color	additive	6.07	23601	chr04	23067489	0	1	7.73	-17237.4
23602	color	additive	6.07	23602	chr04	23071015	0	1	7.73	-17237.4
23603	color	additive	6.07	23603	chr04	23075920	0	1	7.73	-17237.4
23604	color	additive	6.07	23604	chr04	23077402	0	1	7.73	-17237.4
23605	color	additive	6.07	23605	chr04	23082372	0	1	7.73	-17237.4
23606	color	additive	6.07	23606	chr04	23086342	0	1	8.3	-18219
23607	color	additive	6.07	23607	chr04	23093572	0	1	8.3	-18219
23608	color	additive	6.07	23608	chr04	23097938	0	1	8.3	-18219
23609	color	additive	6.07	23609	chr04	23102775	0	1	8.3	-18219
23610	color	additive	6.07	23610	chr04	23107134	0	1	8.3	-18219
23611	color	additive	6.07	23611	chr04	23112113	0	1	8.3	-18219
23612	color	additive	6.07	23612	chr04	23117023	0	1	8.3	-18219
23613	color	additive	6.07	23613	chr04	23121877	0	1	8.52	-18305.3
23614	color	additive	6.07	23614	chr04	23126830	0	1	8.09	-17929.4
23615	color	additive	6.07	23615	chr04	23135854	0	1	7.56	-17375.6
23616	color	additive	6.07	23616	chr04	23140607	0	1	7.56	-17375.6
23617	color	additive	6.07	23617	chr04	23144753	0	1	7.56	-17375.6
23618	color	additive	6.07	23618	chr04	23149573	0	1	7.13	-16728.3
23619	color	additive	6.07	23619	chr04	23153925	0	1	7.56	-17375.6
23620	color	additive	6.07	23620	chr04	23158868	0	1	7.27	-17006.6
23621	color	additive	6.07	23621	chr04	23163274	0	1	7.27	-17006.6
23622	color	additive	6.07	23622	chr04	23168126	0	1	8.18	-18167.8
23623	color	additive	6.07	23623	chr04	23171011	0	1	8.18	-18167.8
23624	color	additive	6.07	23624	chr04	23175747	0	1	8.18	-18167.8
23625	color	additive	6.07	23625	chr04	23180677	0	1	8.18	-18167.8
23626	color	additive	6.07	23626	chr04	23185516	0	1	8.18	-18167.8
23627	color	additive	6.07	23627	chr04	23189961	0	1	8.18	-18167.8
23628	color	additive	6.07	23628	chr04	23194872	0	1	8.18	-18167.8
23629	color	additive	6.07	23629	chr04	23199720	0	1	8.18	-18167.8
23630	color	additive	6.07	23630	chr04	23204613	0	1	8.18	-18167.8
23631	color	additive	6.07	23631	chr04	23209593	0	1	7.68	-17598.1
23632	color	additive	6.07	23632	chr04	23214110	0	1	7.68	-17598.1
23633	color	additive	6.07	23633	chr04	23219064	0	1	7.99	-17989.2
23634	color	additive	6.07	23634	chr04	23223936	0	1	7.99	-17989.2
23635	color	additive	6.07	23635	chr04	23228928	0	1	8.5	-18565.6
23636	color	additive	6.07	23636	chr04	23233830	0	1	8.5	-18565.6
23637	color	additive	6.07	23637	chr04	23238825	0	1	8.5	-18565.6
23638	color	additive	6.07	23638	chr04	23243705	0	1	8.5	-18565.6
23639	color	additive	6.07	23639	chr04	23248647	0	1	8.5	-18565.6
23640	color	additive	6.07	23640	chr04	23253622	0	1	8.5	-18565.6
23641	color	additive	6.07	23641	chr04	23258386	0	1	8.5	-18565.6
23642	color	additive	6.07	23642	chr04	23263298	0	1	8.07	-18068.7
23643	color	additive	6.07	23643	chr04	23268209	0	1	8.07	-18068.7
23644	color	additive	6.07	23644	chr04	23273148	0	1	8.07	-18068.7
23645	color	additive	6.07	23645	chr04	23277929	0	1	8.07	-18068.7
23646	color	additive	6.07	23646	chr04	23280687	0	1	8.07	-18068.7
23647	color	additive	6.07	23647	chr04	23285614	0	1	8.07	-18068.7
23648	color	additive	6.07	23648	chr04	23290573	0	1	8.07	-18068.7
23649	color	additive	6.07	23649	chr04	23294365	0	1	8.07	-18068.7
23650	color	additive	6.07	23650	chr04	23299198	0	1	8.07	-18068.7
23651	color	additive	6.07	23651	chr04	23303483	0	1	8.07	-18068.7
23652	color	additive	6.07	23652	chr04	23307450	0	1	8.07	-18068.7
23653	color	additive	6.07	23653	chr04	23312436	0	1	8.07	-18068.7
23654	color	additive	6.07	23654	chr04	23317003	0	1	8.07	-18068.7
23655	color	additive	6.07	23655	chr04	23321210	0	1	8.07	-18068.7
23656	color	additive	6.07	23656	chr04	23326101	0	1	7.76	-17661
23657	color	additive	6.07	23657	chr04	23330957	0	1	7.76	-17661
23658	color	additive	6.07	23658	chr04	23335445	0	1	7.76	-17661
23659	color	additive	6.07	23659	chr04	23340273	0	1	7.76	-17661
23660	color	additive	6.07	23660	chr04	23345137	0	1	7.94	-17686.2
23661	color	additive	6.07	23661	chr04	23348290	0	1	7.94	-17686.2
23662	color	additive	6.07	23662	chr04	23356494	0	1	7.94	-17686.2
23663	color	additive	6.07	23663	chr04	23365058	0	1	7.94	-17686.2
23664	color	additive	6.07	23664	chr04	23367176	0	1	7.94	-17686.2
23665	color	additive	6.07	23665	chr04	23379414	0	1	7.94	-17686.2
23666	color	additive	6.07	23666	chr04	23384146	0	1	6.77	-16312
23667	color	additive	6.07	23667	chr04	23388803	0	1	6.77	-16312
23668	color	additive	6.07	23668	chr04	23394221	0	1	6.77	-16312
23669	color	additive	6.07	23669	chr04	23394772	0	1	6.77	-16312
23670	color	additive	6.07	23670	chr04	23406120	0	1	6.77	-16312
23671	color	additive	6.07	23671	chr04	23407379	0	1	7.12	-16557.4
23672	color	additive	6.07	23672	chr04	23412885	0	1	7.12	-16557.4
23673	color	additive	6.07	23673	chr04	23416372	0	1	7.12	-16557.4
23674	color	additive	6.07	23674	chr04	23418723	0	1	7.12	-16557.4
23675	color	additive	6.07	23675	chr04	23424250	0	1	7.12	-16557.4
23676	color	additive	6.07	23676	chr04	23436924	0	1	6.39	-16104
45590	color	additive	6.07	45590	chr09	6944283	0	1	6.29	-15410.7
45591	color	additive	6.07	45591	chr09	6948881	0	1	6.29	-15410.7
45592	color	additive	6.07	45592	chr09	6953870	0	1	6.9	-16359.1
45593	color	additive	6.07	45593	chr09	6958658	0	1	6.9	-16359.1
45594	color	additive	6.07	45594	chr09	6963515	0	1	6.9	-16359.1
45595	color	additive	6.07	45595	chr09	6968497	0	1	6.9	-16359.1
45596	color	additive	6.07	45596	chr09	6973493	0	1	6.9	-16359.1
45597	color	additive	6.07	45597	chr09	6978174	0	1	6.9	-16359.1
45611	color	additive	6.07	45611	chr09	7053151	0	1	6.39	-15595.1
45612	color	additive	6.07	45612	chr09	7058148	0	1	6.39	-15595.1
45613	color	additive	6.07	45613	chr09	7062345	0	1	6.39	-15595.1
45614	color	additive	6.07	45614	chr09	7070944	0	1	6.39	-15595.1
45615	color	additive	6.07	45615	chr09	7075342	0	1	6.39	-15595.1
45616	color	additive	6.07	45616	chr09	7080323	0	1	6.39	-15595.1
45617	color	additive	6.07	45617	chr09	7085289	0	1	6.39	-15595.1
45618	color	additive	6.07	45618	chr09	7090287	0	1	6.39	-15595.1
45619	color	additive	6.07	45619	chr09	7095264	0	1	6.39	-15595.1
45620	color	additive	6.07	45620	chr09	7100193	0	1	6.39	-15595.1
45621	color	additive	6.07	45621	chr09	7105182	0	1	6.47	-15744
45622	color	additive	6.07	45622	chr09	7107893	0	1	6.47	-15744
45623	color	additive	6.07	45623	chr09	7116106	0	1	6.39	-15595.1
